# *Fusobacterium nucleatum* is enriched in invasive biofilms in colorectal cancer

**DOI:** 10.1101/2024.12.30.630810

**Authors:** Jessica Queen, Zam Cing, Hana Minsky, Asmita Nandi, Taylor Southward, Jacqueline Ferri, Madison McMann, Thevambiga Iyadorai, Jamuna Vadivelu, April Roslani, Mun Fai Loke, Jane Wanyiri, James R. White, Julia L. Drewes, Cynthia L. Sears

## Abstract

*Fusobacterium nucleatum* is an oral bacterium known to colonize colorectal tumors, where it is thought to play an important role in cancer progression. Recent advances in sequencing and phenotyping of *F. nucleatum* have revealed important differences at the subspecies level, but whether these differences impact the overall tumor ecology, and tumorigenesis itself, remain poorly understood. In this study, we sought to characterize *Fusobacteria* in the tumor microbiome of a cohort of individuals with CRC through a combination of molecular, spatial, and microbiologic analyses. We assessed for relative abundance of *F. nucleatum* in tumors compared to paired normal tissue, and correlated abundance with clinical and pathological features. We demonstrate striking enrichment of *F. nucleatum* and the recently discovered subspecies *animalis* clade 2 (Fna C2) specifically in colon tumors that have biofilms, highlighting the importance of complex community partnerships in the pathogenesis of this important organism.
