## Supplemental Table 3 for "*Fusobacterium nucleatum* is enriched in invasive biofilms in colorectal cancer"

### Sheet: S3 | Strains
Strain	Species/subspecies
S010-1A	F. nucleatum ssp vincentii
S018-4	F. mortiferum
S023-1	F. varium
S040-1	F. varium
S043-1	F. nucleatum ssp polymorphum
S043-4	F. varium
S046-3	F. varium
S050-1	F. nucleatum ssp animalis
S050-4	F. nucleatum ssp vincentii
S056-1	F. nucleatum ssp animalis
S062-1	F. nucleatum ssp animalis
S080-1	F. mortiferum
S128-2	F. varium
